# Unravelling the bottom-up and top-down control of a worldwide chestnut tree pest invader through integrative ecological genomics

**DOI:** 10.1101/2024.11.23.624965

**Authors:** Jean-Loup Zitoun, Raphaël Rousseau, Joris Bertrand, Eve Toulza, Martin Rosalie, Sébastien Gourbière

## Abstract

Biological invasions have become a major threat to all agro-ecosystems. Estimating the bottom-up and top-down forces controlling the spread of invasive insects is a key challenge to lessen their burden on crops, forestry, and biodiversity. We combined ecological, metabarcoding and population genomics analyses with an integrative modelling of the invasion of a global insect pest to identify the impacts of its chestnut tree resource, natural enemies and biological control agent in Eastern Pyrenees. The host tree frequency and genomic variation associated with common resistance pathways had effects 4-10 times greater than the native hyperparasite community on the pest’s invasion potential (R_0_). The >90% field rates of hyperparasitism by the control agent and the associated 80% reduction in pest infestation are likely to be deceptive as our modelling consistently predicts their long-term coexistence with periodic re-emergences. Such a persistent ‘co-invasion’ scenario calls for a thorough assessment of the impact of these global pest and control agent on natural forest ecosystems.
