## Supplementary Data S1 for "Unravelling the bottom-up and top-down control of a worldwide chestnut tree pest invader through integrative ecological genomics"

### Sheet: Sheet1
SNP p-value	Contig	Position	A. thaliana homolog / Name	Function	Year
1.28571e-05	JRKL02000030.1	14766	AT5G10380	E3 ubiquitin-protein ligase RING1	2019/2020
8.69411e-07	JRKL02000127.1	136170	At1g62640	3-oxoacyl-[acyl-carrier-protein] synthase 3 A, chloroplastic-like	2019/2020
4.44572e-06	JRKL02000289.1	77000	AT3G20180	Heavy metal-associated isoprenylated plant protein 47	2019/2020
4.92072e-06	JRKL02000289.1	77002
9.66457e-06	JRKL02000315.1	9112	AT5G07100	Probable WRKY transcription factor 27	2019
9.81519e-07	JRKL02000819.1	146744	AT5G59190	Subtilisin-like protease SBT4.3	2019/2020
2.12631e-05	JRKL02000846.1	52494	AT3G44160	Outer envelope protein 39, chloroplastic	2019/2020
6.30054e-07	JRKL02001619.1	82663	AT2G02850	basic blue protein-like	2019
9.166e-07	JRKL02002197.1	57817	AT2G23770	lysM domain receptor-like kinase 4	2019/2020
7.96528e-06	JRKL02002456.1	27533	AT5G36930	TMV resistance protein N	2019/2020
1.23176e-05	JRKL02003778.1	12408	AT5G36930	TMV resistance protein N	2019/2020
2.21614e-06	JRKL02004017.1	26247	At5g47430	E3 ubiquitin ligase PQT3-like	2019/2020
1.14982e-06	JRKL02004061.1	46049	AT4G01395	Conserved oligomeric Golgi complex subunit 4	2019/2020
2.02746e-06	JRKL02004333.1	33702	AT1G80150	Pentatricopeptide repeat-containing protein	2019/2020
2.3867e-05	JRKL02006290.1	16586	AT1G22430	Alcohol dehydrogenase-like 1	2019/2020
2.93281e-05	JRKL02012866.1	36204	AT1G49040	DENN domain and WD repeat-containing protein SCD1	2019
2.62697e-05	JRKL02013037.1	13484	At1g34470	Probable magnesium transporter NIPA3	2019/2020
3.12518e-05	JRKL02013037.1	13465
1.8e-05	JRKL02000002.1	496489	AT3G57650	1-acyl-sn-glycerol-3-phosphate acyltransferase 2	2020
1.88e-06	JRKL02000008.1	352375
9.9e-15	JRKL02000008.1	352680	AT5G63380	4-coumarate--CoA ligase-like 9	2020
2.01e-07	JRKL02000008.1	353597
1.21e-07	JRKL02000012.1	441282	AT1G09070	protein SRC2-like	2020
1.4e-07	JRKL02000013.1	383153	EGS1	Eugenol synthase 1	2020
7.19e-06	JRKL02000017.1	90813	At3g55350	Protein ALP1-like	2020
2.26e-05	JRKL02000020.1	316194	At5g47430	E3 ubiquitin ligase PQT3-like	2020
1.22e-05	JRKL02000024.1	325924	At2g14440	Putative leucine-rich repeat receptor-like serine/threonine-protein kinase	2020
1.31e-08	JRKL02000029.1	15661	At5g66560	BTB/POZ domain-containing protein	2020
3.11e-08	JRKL02000030.1	14766	AT5G10380	E3 ubiquitin-protein ligase RING1	2019/2020
4.54e-06	JRKL02000030.1	43128	At4g03230	G-type lectin S-receptor-like serine/threonine-protein kinase	2020
3.43e-12	JRKL02000031.1	153597	AT4G36480	Long chain base biosynthesis protein 1-like	2020
2.98e-05	JRKL02000054.1	214412
1.81e-05	JRKL02000054.1	214427	9DC3	Receptor-like protein	2020
1.93e-05	JRKL02000054.1	214453
8.21e-06	JRKL02000056.1	166556	At3g47570	Probable LRR receptor-like serine/threonine-protein kinase	2020
3.05e-06	JRKL02000062.1	34390	AT3G54010	Peptidyl-prolyl cis-trans isomerase PASTICCINO1	2020
2.01e-10	JRKL02000062.1	93594
1.45e-08	JRKL02000062.1	93634	AT1G14550	Peroxidase 5-like	2020
9.86e-09	JRKL02000062.1	93635
6.43e-11	JRKL02000071.1	78079	NYNRIN	protein NYNRIN-like	2020
1.54e-07	JRKL02000071.1	233481	At4g10955	GDSL esterase/lipase	2020
2.07e-07	JRKL02000071.1	233504
1.2e-05	JRKL02000073.1	212331	AT3G01680	Protein SIEVE ELEMENT OCCLUSION B	2020
6.3e-06	JRKL02000093.1	300487	At2g14440	Putative leucine-rich repeat receptor-like serine/threonine-protein kinase	2020
1.03e-09	JRKL02000093.1	300490
1.61e-08	JRKL02000105.1	144009	AT1G29330	ER lumen protein-retaining receptor A	2020
7.69e-06	JRKL02000114.1	261372	At2g14440	Putative leucine-rich repeat receptor-like serine/threonine-protein kinase	2020
2.07e-09	JRKL02000127.1	136170	At1g62640	3-oxoacyl-[acyl-carrier-protein] synthase 3 A, chloroplastic-like	2019/2020
9.35e-06	JRKL02000130.1	283360	AT5G54140	IAA-amino acid hydrolase ILR1-like 3	2020
1.72e-05	JRKL02000135.1	45049	AT1G48120	Serine/threonine-protein phosphatase 7 long form homolog	2020
1.88e-08	JRKL02000135.1	224609	AT4G34215	Probable carbohydrate esterase	2020
7.46e-08	JRKL02000137.1	146840	AT1G20110	Protein FREE1	2020
2.37e-06	JRKL02000145.1	205727	ASR1	Abscisic stress-ripening protein 1	2020
2.1e-07	JRKL02000150.1	174821	At2g14440	Putative leucine-rich repeat receptor-like serine/threonine-protein kinase	2020
4.5e-06	JRKL02000159.1	128330	AT2G46180	Golgin candidate 4	2020
3.53e-07	JRKL02000160.1	22000	AT5G24910	Cytochrome P450 714A1-like	2020
5.97e-06	JRKL02000161.1	79427	AT3G03720	Cationic amino acid transporter 4, vacuolar	2020
9.43e-07	JRKL02000174.1	65423
8.31e-07	JRKL02000174.1	65443
7e-07	JRKL02000174.1	65446
9.08e-08	JRKL02000174.1	65695
9.82e-08	JRKL02000174.1	65694
3.23e-08	JRKL02000174.1	65689	NYNRIN	protein NYNRIN-like	2020
9.72e-08	JRKL02000174.1	65683
3.11e-07	JRKL02000174.1	65682
1.22e-09	JRKL02000189.1	220849	AT4G12720	Nudix hydrolase 7	2020
2.75e-05	JRKL02000206.1	181518	AT2G26440	Probable pectinesterase/pectinesterase inhibitor 12	2020
2.86e-05	JRKL02000237.1	24910	At2g14440	putative leucine-rich repeat receptor-like serine/threonine-protein kinase	2020
6.47e-06	JRKL02000239.1	41222	AT5G59800	Methyl-CpG-binding domain-containing protein 7	2020
7.43e-07	JRKL02000251.1	111486	At5g47430	E3 ubiquitin ligase PQT3-like	2020
6.37e-08	JRKL02000267.1	230524	AT2G41670	Short integuments 2, mitochondrial	2020
1.89e-11	JRKL02000277.1	232266	AT2G40830	Probable E3 ubiquitin-protein ligase RHC1A	2020
5.37e-13	JRKL02000281.1	186178	At2g04865	Protein MAIN-LIKE 2	2020
4.82e-07	JRKL02000289.1	77000	AT3G20180	Heavy metal-associated isoprenylated plant protein 47	2019/2020
9.09e-07	JRKL02000289.1	77002
1.73e-06	JRKL02000289.1	139472
1.43e-06	JRKL02000289.1	139474
1.86e-06	JRKL02000289.1	139500	AT4G33530	Probable potassium transporter 17	2020
2.69e-07	JRKL02000289.1	139523
6.53e-06	JRKL02000294.1	144027	AT1G34540	Cytochrome P450 family protein	2020
7.9e-06	JRKL02000294.1	222113	AT5G63380	4-coumarate--CoA ligase-like 9	2020
1.04e-05	JRKL02000301.1	75079	AT3G21865	Peroxisome biogenesis protein 22	2020
8.02e-06	JRKL02000301.1	75109
2.04e-06	JRKL02000338.1	216744	AT2G18660	EG45-like domain containing protein 2	2020
2.08e-05	JRKL02000346.1	107019	AT1G09070	Protein SRC2 homolog	2020
1.68e-05	JRKL02000346.1	137856	AT5G42820	Splicing factor U2af small subunit B	2020
1.08e-06	JRKL02000358.1	157107	At3g14840	Probable leucine-rich repeat receptor-like serine/threonine-protein kinase	2020
3.82e-10	JRKL02000389.1	142755	AT4G05200	cysteine-rich RLK (RECEPTOR-like protein kinase) 25	2020
1.17e-09	JRKL02000392.1	197484	AT5G16760	Inositol-tetrakisphosphate 1-kinase 1	2020
6.68e-06	JRKL02000395.1	198684	AT2G30150	UDP-glycosyltransferase 87A1-like	2020
4.79e-10	JRKL02000395.1	198709
1.42e-05	JRKL02000415.1	178047	AT5G10330	Histidinol-phosphate aminotransferase 1, chloroplastic	2020
6.73e-08	JRKL02000421.1	75796
4.45e-08	JRKL02000421.1	75817	AT3G21865	Peroxisome biogenesis protein 22	2020
8.56e-08	JRKL02000421.1	75851
3.05e-05	JRKL02000447.1	51612	AT5G36930	TMV resistance protein N	2020
8.59e-08	JRKL02000461.1	175535	AT5G02770	Protein MODIFIER OF SNC1 11	2020
1.99e-06	JRKL02000474.1	131997	AVR1	RxLR effector protein Avr1	2020
6e-06	JRKL02000494.1	130861	AT5G49740	Ferric reduction oxidase 7, chloroplastic	2020
3.03e-06	JRKL02000498.1	154182	NYNRIN	protein NYNRIN-like	2020
4.28e-07	JRKL02000498.1	154203
2.15e-05	JRKL02000503.1	183738	AT5G62165	MADS-box protein AGL42	2020
5.82e-07	JRKL02000527.1	173791	AT2G32230	proteinaceous RNase P 1, chloroplastic/mitochondrial-like	2020
3.58e-07	JRKL02000536.1	33240	At3g26922	F-box/LRR-repeat protein	2020
9.15e-06	JRKL02000545.1	34990	AT2G30150	UDP-glycosyltransferase 87A1	2020
7.2e-06	JRKL02000549.1	99458	AT3G18990	B3 domain-containing transcription factor VRN1	2020
1.18e-05	JRKL02000555.1	55492	NA	(-)-isopiperitenol/(-)-carveol dehydrogenase, mitochondrial	2020
3.87e-07	JRKL02000562.1	69981
5.29e-07	JRKL02000562.1	69972	AT4G02890	Polyubiquitin 14	2020
6.99e-07	JRKL02000562.1	69942
1.9e-05	JRKL02000575.1	76984	AT3G56950	Probable aquaporin SIP2-1	2020
7.2e-06	JRKL02000575.1	76998
1.24e-07	JRKL02000594.1	8470	AT4G33530	Probable potassium transporter 17	2020
7.22e-06	JRKL02000594.1	83638	AT4G02890	Polyubiquitin 14	2020
7.1e-18	JRKL02000607.1	64907	AT2G29110	Glutamate receptor 2.8	2020
1.57e-05	JRKL02000608.1	115412	AT2G34730	WPP domain-associated protein	2020
1.11e-16	JRKL02000616.1	160043
6.4e-17	JRKL02000616.1	160040
1.49e-16	JRKL02000616.1	160034	At2g14440	Putative leucine-rich repeat receptor-like serine/threonine-protein kinase	2020
1.02e-16	JRKL02000616.1	160033
1.79e-16	JRKL02000616.1	160019
2.36e-06	JRKL02000645.1	15052	AT5G48570	Peptidyl-prolyl cis-trans isomerase FKBP65	2020
1.98e-05	JRKL02000653.1	39472	AT5G09900	26S proteasome non-ATPase regulatory subunit 12 homolog A	2020
3.1e-12	JRKL02000666.1	55028	At3g23950	putative F-box protein	2020
2.75e-07	JRKL02000688.1	80967	AT4G24180	THAUMATIN-LIKE PROTEIN 1	2020
3.88e-08	JRKL02000690.1	124633	AT1G66170	PHD finger protein MALE MEIOCYTE DEATH 1	2020
6.5e-06	JRKL02000726.1	136569	Avr1	RxLR effector protein	2020
2.87e-05	JRKL02000740.1	34320	AT1G01650	signal peptide peptidase-like 4	2020
2.09e-09	JRKL02000774.1	102342	AT4G34760	Auxin-responsive protein SAUR50	2020
5.92e-21	JRKL02000819.1	146744	AT5G59190	Subtilisin-like protease SBT4.3	2019/2020
7.99e-12	JRKL02000846.1	52494	AT3G44160	Outer envelope protein 39, chloroplastic	2019/2020
2.71e-05	JRKL02000846.1	83747	AT1G48120	Serine/threonine-protein phosphatase 7 long form homolog	2020
1.87e-06	JRKL02000887.1	126530	AT4G14920	Acyl-CoA N-acyltransferase with RING/FYVE/PHD-type zinc finger protein	2020
6.46e-06	JRKL02000889.1	78299	AT5G01720	F-box/LRR-repeat protein 3	2020
3.46e-07	JRKL02000908.1	39352	AT5G36930	TMV resistance protein N	2020
1.03e-05	JRKL02000908.1	123509	AT2G32810	Beta-galactosidase 9	2020
2.48e-09	JRKL02000949.1	52769	AT5G40990	GDSL esterase/lipase	2020
3.73e-07	JRKL02000949.1	52769
2.6e-05	JRKL02000953.1	110592
2.79e-05	JRKL02000953.1	110590	AT2G34930	receptor-like protein EIX1	2020
2.06e-05	JRKL02000953.1	110582
1.36e-06	JRKL02001026.1	66166	At5g47430	E3 ubiquitin ligase PQT3-like	2020
1.91e-05	JRKL02001026.1	66113
5.25e-07	JRKL02001033.1	34985
8.38e-07	JRKL02001033.1	35005
5.85e-06	JRKL02001033.1	35007	AT1G18570	Transcription factor MYB51	2020
2.82e-06	JRKL02001033.1	35024
6.61e-06	JRKL02001033.1	35044
1.84e-10	JRKL02001069.1	87308	AT1G12780	Bifunctional UDP-glucose 4-epimerase and UDP-xylose 4-epimerase 1	2020
2.14e-12	JRKL02001069.1	87278
1.71e-05	JRKL02001078.1	109575	AT5G36930	TMV resistance protein N	2020
1.19e-06	JRKL02001112.1	102033
2.53e-06	JRKL02001112.1	102044	AT3G21200	Glutamyl-tRNA reductase-binding protein	2020
1.99e-06	JRKL02001112.1	102050
1.7e-08	JRKL02001194.1	54194	NA	Keratin, type I cytoskeletal 13-like	2020
3.16e-06	JRKL02001210.1	125928	AT5G46470	Disease resistance protein RPS6	2020
1.37e-05	JRKL02001210.1	125968
7.55e-07	JRKL02001247.1	127357	AT4G01580	B3 domain-containing protein	2020
2.1e-07	JRKL02001265.1	124595	At5g47430	E3 ubiquitin ligase PQT3-like	2020
9.06e-06	JRKL02001270.1	101407
2.8e-05	JRKL02001270.1	101436	AT3G54010	Peptidyl-prolyl cis-trans isomerase PASTICCINO1	2020
4.91e-06	JRKL02001270.1	101445
7.54e-06	JRKL02001270.1	101455
1.65e-06	JRKL02001337.1	11358	AT4G12010	Disease resistance-like protein DSC1	2020
3.98e-08	JRKL02001347.1	86865	AT3G22640	vicilin-like antimicrobial peptides 2-3	2020
9.34e-07	JRKL02001347.1	86879
8.4e-12	JRKL02001352.1	48749	AT2G02040	Protein NRT1/ PTR FAMILY 8.3	2020
1.7e-12	JRKL02001352.1	48748
7.75e-06	JRKL02001367.1	113451	AT2G34930	Receptor-like protein	2020
1.39e-05	JRKL02001394.1	121502	At3g07870	F-box protein	2020
2.63e-05	JRKL02001411.1	3868	AT1G06490	Callose synthase 7	2020
1.74e-10	JRKL02001417.1	86661	AT2G30150	UDP-glycosyltransferase 87A1-like	2020
1.17e-06	JRKL02001462.1	30681	At5g47430	E3 ubiquitin ligase PQT3-like	2020
8.82e-06	JRKL02001462.1	30651
8.75e-07	JRKL02001467.1	46150	AT3G26660	LOB domain-containing protein 24	2020
3.62e-08	JRKL02001467.1	46176
2.31e-07	JRKL02001615.1	36591	AT5G36930	TMV resistance protein N	2020
3.3e-21	JRKL02001618.1	77199	AT4G33530	Probable potassium transporter 17	2020
2.18e-21	JRKL02001618.1	77181
5.56e-08	JRKL02001624.1	1626	AT5G36930	TMV resistance protein N-like	2020
1.07e-05	JRKL02001665.1	45277	At5g25340	polyubiquitin-like isoform X1	2020
2.55e-05	JRKL02001699.1	68222	AT3G20015	Protein ASPARTIC PROTEASE IN GUARD CELL 2	2020
2.42e-05	JRKL02001706.1	86559
1.61e-05	JRKL02001706.1	86558	AT5G57655	Xylose isomerase	2020
1.59e-05	JRKL02001706.1	86522
3.88e-07	JRKL02001755.1	108033
2.92e-09	JRKL02001755.1	108013	AT1G29900	Carbamoyl-phosphate synthase large chain	2020
2.35e-09	JRKL02001755.1	108005
3.69e-09	JRKL02001755.1	107992
8.03e-09	JRKL02001804.1	46998	At2g14440	leucine-rich repeat receptor-like serine/threonine-protein kinase	2020
2.67e-08	JRKL02001804.1	46993
2.76e-06	JRKL02001806.1	89609	At3g47570	Probable LRR receptor-like serine/threonine-protein kinase	2020
1.86e-07	JRKL02001808.1	71628	AT1G77390	Cyclin-A1-2	2020
1.75e-07	JRKL02001808.1	71611
1.27e-08	JRKL02001899.1	73007	AT1G06490	Callose synthase 7	2020
1.1e-07	JRKL02001899.1	73026
2.23e-06	JRKL02001926.1	67148	AT2G43850	Integrin-linked protein kinase 1	2020
8.05e-06	JRKL02001930.1	21504	At3g47570	Probable LRR receptor-like serine/threonine-protein kinase	2020
2.34e-14	JRKL02002010.1	61610	EIX2	Receptor-like protein EIX2	2020
1.68e-10	JRKL02002010.1	61616
1.27e-05	JRKL02002188.1	42369	AT2G02360	F-box protein PP2-B10-like	2020
3.66e-10	JRKL02002197.1	57676
3e-09	JRKL02002197.1	57723	AT2G23770	lysM domain receptor-like kinase 4	2019/2020
1.22e-22	JRKL02002197.1	57817
5.61e-08	JRKL02002303.1	83341	AT5G18820	Chaperonin 60 subunit alpha 2, chloroplastic	2020
1.28e-05	JRKL02002323.1	67944	At5g57670	receptor-like serine/threonine-protein kinase	2020
6.82e-08	JRKL02002323.1	71252	POP4	Ribonuclease P protein subunit p29	2020
1.75e-05	JRKL02002351.1	56706	At1g17630	putative pentatricopeptide repeat-containing protein	2020
3.5e-07	JRKL02002376.1	63153	AT1G68370	Chaperone protein DnaJ	2020
2.82e-13	JRKL02002395.1	37517	AT4G24180	THAUMATIN-LIKE PROTEIN 1	2020
1.66e-05	JRKL02002417.1	39873	WAG22	WAG22 antigen	2020
1.92e-11	JRKL02002454.1	62568	AT1G55150	DEAD-box ATP-dependent RNA helicase 20	2020
3.83e-08	JRKL02002456.1	27533	AT5G36930	TMV resistance protein N	2019/2020
6.53e-07	JRKL02002482.1	15232
1.04e-08	JRKL02002482.1	15237	At1g48195	Zinc finger CCCH domain-containing protein 13	2020
7.8e-07	JRKL02002482.1	15238
1.71e-12	JRKL02002492.1	63678	At2g14440	Putative leucine-rich repeat receptor-like serine/threonine-protein kinase	2020
5.09e-13	JRKL02002492.1	63663
4.67e-08	JRKL02002498.1	56252	TBCCD1	TBCC domain-containing protein 1	2020
5.74e-08	JRKL02002628.1	27253	At4g23050	serine/threonine-protein kinase	2020
1.41e-07	JRKL02002647.1	73373	NA	stromal 70 kDa heat shock-related protein, chloroplastic-like	2020
2.72e-05	JRKL02002705.1	33234	At1g07650	Probable LRR receptor-like serine/threonine-protein kinase	2020
7.82e-08	JRKL02002717.1	47594	AT1G22540	Protein NRT1/ PTR FAMILY 5.10	2020
1.99e-08	JRKL02002717.1	60856	AT2G18960	ATPase 1, plasma membrane-type	2020
2.64e-05	JRKL02002769.1	59563	At5g47430	E3 ubiquitin ligase PQT3-like	2020
6.89e-06	JRKL02002782.1	28443	ATMG00060	NADH-ubiquinone oxidoreductase chain 5	2020
1.67e-05	JRKL02002805.1	61219	At5g47430	E3 ubiquitin ligase PQT3-like	2020
6.21e-07	JRKL02002979.1	2464	AT4G14400	Protein ACCELERATED CELL DEATH 6	2020
2.66e-05	JRKL02003124.1	34474	AT3G20930	Organelle RRM domain-containing protein 1, chloroplastic	2020
1.15e-05	JRKL02003176.1	49537	AT1G04260	PRA1 family protein D	2020
5.72e-06	JRKL02003244.1	52268	At3g23880	F-box/kelch-repeat protein	2020
2.71e-08	JRKL02003257.1	36397	Ncapd3	Condensin-2 complex subunit D3	2020
7.55e-09	JRKL02003313.1	55345	AT2G17690	F-box protein	2020
2.37e-05	JRKL02003365.1	53908	AT2G34730	WPP domain-associated protein	2020
3.71e-11	JRKL02003416.1	50396
4.94e-11	JRKL02003416.1	50380	At1g12700	Putative pentatricopeptide repeat-containing protein, mitochondrial	2020
2.23e-06	JRKL02003416.1	50374
1.03e-05	JRKL02003458.1	54627	NA	nucleoplasmin-like protein NO29	2020
2.48e-05	JRKL02003526.1	41812	AT2G02010	Glutamate decarboxylase 4	2020
3.84e-06	JRKL02003610.1	18564	AT4G12010	Disease resistance-like protein DSC1	2020
4e-07	JRKL02003631.1	21794	AT5G60980	Nuclear transport factor 2	2020
3.27e-07	JRKL02003645.1	9415
1.14e-06	JRKL02003645.1	9410
1.97e-06	JRKL02003645.1	9405	At3g14840	leucine-rich repeat receptor-like serine/threonine-protein kinase	2020
6.38e-06	JRKL02003645.1	9573
4.46e-06	JRKL02003645.1	9564
7.6e-06	JRKL02003649.1	42594	At3g47570	LRR receptor-like serine/threonine-protein kinase	2020
3.65e-07	JRKL02003649.1	42770
3.07e-05	JRKL02003714.1	44349	AT3G14470	Putative disease resistance RPP13-like protein 1	2020
1.18e-06	JRKL02003714.1	44383
1.03e-11	JRKL02003736.1	46161	AT1G67960	Protein POLLEN DEFECTIVE IN GUIDANCE 1	2020
2.34e-06	JRKL02003778.1	12408	AT5G36930	TMV resistance protein N	2019/2020
1.52e-05	JRKL02003814.1	11142	At1g27190	Probable inactive receptor kinase	2020
1.03e-08	JRKL02003814.1	11247
8.82e-07	JRKL02003871.1	45490	AT2G34730	WPP domain-associated protein	2020
2.47e-11	JRKL02003884.1	42931
1.94e-11	JRKL02003884.1	42937	AT3G03720	Cationic amino acid transporter 4, vacuolar	2020
2.46e-10	JRKL02003884.1	42966
3.48e-07	JRKL02003947.1	18531	At3g47570	Probable LRR receptor-like serine/threonine-protein kinase	2020
6.26e-08	JRKL02004017.1	26247	At5g47430	E3 ubiquitin ligase PQT3-like	2019/2020
6.42e-21	JRKL02004035.1	5472	AT3G26590	Protein DETOXIFICATION 29	2020
9.72e-11	JRKL02004061.1	46049	AT4G01395	Conserved oligomeric Golgi complex subunit 4	2019/2020
1.5e-06	JRKL02004168.1	17625	AT3G14890	Polynucleotide 3'-phosphatase ZDP	2020
9.29e-06	JRKL02004168.1	41934	AT1G53320	Tubby-like F-box protein 7	2020
2.75e-06	JRKL02004168.1	47651
2.94e-09	JRKL02004250.1	23249	AT5G66900	Probable disease resistance protein	2020
7.59e-06	JRKL02004250.1	23258
3.83e-06	JRKL02004333.1	33702	AT1G80150	Pentatricopeptide repeat-containing protein	2019/2020
9.15e-06	JRKL02004347.1	9328	AT5G36930	TMV resistance protein N	2020
1.78e-08	JRKL02004352.1	14421
1.32e-09	JRKL02004352.1	14411
6.86e-10	JRKL02004352.1	14393
7.09e-10	JRKL02004352.1	14385	AT3G05360	receptor like protein 30-like	2020
5.27e-10	JRKL02004352.1	14384
1.31e-09	JRKL02004352.1	14382
6.86e-08	JRKL02004352.1	14379
2.6e-05	JRKL02004586.1	15484	At2g14440	Putative leucine-rich repeat receptor-like serine/threonine-protein kinase	2020
7.83e-07	JRKL02004600.1	14208	AT4G19510	disease resistance protein RPP2B-like	2020
8.1e-06	JRKL02004706.1	44162	UGT85A23	7-deoxyloganetin glucosyltransferase	2020
3.99e-27	JRKL02004706.1	44163
1.13e-05	JRKL02004808.1	1787
2.24e-05	JRKL02004808.1	1945
2.33e-05	JRKL02004808.1	1934
1.5e-05	JRKL02004808.1	3033	AT3G05360	Receptor-like protein 30	2020
2.23e-05	JRKL02004808.1	3017
1.89e-05	JRKL02004808.1	3016
1.11e-07	JRKL02004814.1	20387
1.05e-07	JRKL02004814.1	20388
1.13e-07	JRKL02004814.1	20395	AT4G39850	peroxisomal ABC transporter 1	2020
1.01e-07	JRKL02004814.1	20418
2.05e-06	JRKL02004814.1	20441
2.25e-05	JRKL02004835.1	24125	AT1G48120	Serine/threonine-protein phosphatase 7 long form homolog	2020
1.86e-08	JRKL02004853.1	8937	AT5G54610	Ankyrin repeat-containing protein BDA1	2020
1.46e-06	JRKL02005034.1	14575	AT2G29940	pleiotropic drug resistance 3	2020
1.16e-12	JRKL02005058.1	15581	AT4G22120	Calcium permeable stress-gated cation channel 1	2020
4.71e-06	JRKL02005120.1	29249	AT4G27030	Fatty acid desaturase 4, chloroplastic	2020
4.56e-09	JRKL02005120.1	34273	At4g09920	F-box protein	2020
1.5e-05	JRKL02005495.1	20903	AT4G33530	Probable potassium transporter 17	2020
3.91e-07	JRKL02005711.1	33137	AT3G58040	E3 ubiquitin-protein ligase SINAT2	2020
1.86e-05	JRKL02005819.1	11968	At1g48195	zinc finger CCCH domain-containing protein 13-like	2020
7.41e-07	JRKL02005865.1	13832	AT5G40740	AUGMIN subunit 6	2020
2.09e-05	JRKL02006000.1	26103
2.19e-07	JRKL02006000.1	26075	At2g14440	leucine-rich repeat receptor-like serine/threonine-protein kinase	2020
8.57e-07	JRKL02006000.1	26074
4.63e-06	JRKL02006000.1	26057
3.88e-20	JRKL02006290.1	16586	AT1G22430	Alcohol dehydrogenase-like 1	2019/2020
2.47e-12	JRKL02006357.1	18853	AT5G36930	TMV resistance protein N	2020
1.63e-18	JRKL02006408.1	20175	AT5G36930	TMV resistance protein N	2020
1.4e-06	JRKL02006432.1	9463	At3g47570	Probable LRR receptor-like serine/threonine-protein kinase	2020
1.14e-05	JRKL02006967.1	6975	At4g27290	G-type lectin S-receptor-like serine/threonine-protein kinase	2020
1.46e-09	JRKL02007235.1	7690
3.7e-08	JRKL02007235.1	7687	AT5G63380	4-coumarate--CoA ligase-like 9	2020
4.49e-08	JRKL02007235.1	7655
1.35e-05	JRKL02007314.1	8572	AT4G14400	Protein ACCELERATED CELL DEATH 6	2020
6.5e-06	JRKL02007477.1	5368	At1g48195	Zinc finger CCCH domain-containing protein 13	2020
2.09e-06	JRKL02007732.1	15362	NYNRIN	protein NYNRIN-like	2020
3.44e-14	JRKL02007904.1	8938	At2g19130	G-type lectin S-receptor-like serine/threonine-protein kinase	2020
1.68e-11	JRKL02007904.1	8965
2.13e-06	JRKL02008401.1	12886	RGA2	Disease resistance protein RGA2	2020
2.3e-06	JRKL02008401.1	12902
8.12e-08	JRKL02009926.1	3050	At2g14440	Putative leucine-rich repeat receptor-like serine/threonine-protein kinase	2020
2.89e-07	JRKL02009961.1	4059	AT2G48010	LRR receptor-like serine/threonine-protein kinase RKF3	2020
3.3e-07	JRKL02010680.1	6462	At1g12700	Putative pentatricopeptide repeat-containing protein, mitochondrial	2020
1.87e-06	JRKL02012065.1	1827	AT4G18240	Probable starch synthase 4, chloroplastic/amyloplastic	2020
3.48e-12	JRKL02012445.1	212114	At2g14440	Putative leucine-rich repeat receptor-like serine/threonine-protein kinase	2020
1.58e-08	JRKL02012450.1	100926	At3g14840	Probable leucine-rich repeat receptor-like serine/threonine-protein kinase	2020
1.89e-08	JRKL02012450.1	100931
1.12e-08	JRKL02012462.1	21181	AT3G02260	auxin transport protein BIG	2020
9.28e-06	JRKL02012462.1	184586	AT5G49820	Protein root UVB sensitive 6	2020
2.22e-05	JRKL02012477.1	97837	AT2G25010	Protein MAIN-LIKE 1	2020
2.63e-05	JRKL02012477.1	97825
2.1e-05	JRKL02012530.1	107908	AT5G18240	myb-like protein K	2020
6.59e-09	JRKL02012553.1	93551
2.85e-09	JRKL02012553.1	93515	AT3G17440	Putative plant snare 13	2020
4.2e-09	JRKL02012553.1	93508
7.01e-08	JRKL02012554.1	15243
1.42e-10	JRKL02012554.1	15240	AT5G24090	Acidic endochitinase	2020
5.5e-06	JRKL02012554.1	15232
1.42e-05	JRKL02012719.1	13166	NA	2-oxoglutarate-Fe(II) type oxidoreductase hxnY	2020
5.48e-09	JRKL02012725.1	9893	AKAP7	A-kinase anchor protein 7-like	2020
1.65e-09	JRKL02012804.1	22344	AT3G08550	Glycosyltransferase-like KOBITO 1	2020
3.86e-06	JRKL02012827.1	27031	AT4G02890	Polyubiquitin 14	2020
3.35e-06	JRKL02012872.1	20226
3.87e-06	JRKL02012872.1	20210
3.5e-06	JRKL02012872.1	20200	At5g47430	E3 ubiquitin ligase PQT3-like	2020
3.41e-06	JRKL02012872.1	20183
3.51e-06	JRKL02012872.1	20180
1.34e-05	JRKL02013037.1	13463
1.28e-05	JRKL02013037.1	13465	AS	Hydroquinone glucosyltransferase	2019/2020
9.93e-06	JRKL02013037.1	13484
7.15e-06	JRKL02013077.1	21409
1.04e-05	JRKL02013077.1	21392	AT5G04740	ACT domain-containing protein ACR12	2020
6.5e-06	JRKL02013077.1	21380
